# A Role for Steroid 5 alpha-reductase 1 in Vascular Remodelling During Endometrial Decidualisation

**DOI:** 10.1101/2022.05.30.493728

**Authors:** I.W. Shaw, P.M. Kirkwood, D. Rebourcet, F.L. Cousins, R.J. Ainslie, D.E.W. Livingstone, L.B. Smith, P.T.K. Saunders, D.A. Gibson

**Author notes:** to whom correspondence should be addressed., Centre for Inflammation Research, The University of Edinburgh, Institute for Regeneration and Repair, Edinburgh Bioquarter, Edinburgh.

## Abstract

Decidualisation is the hormone-dependent process of endometrial remodelling that is essential for fertility and reproductive health. It is characterised by dynamic changes in the endometrial stromal compartment including differentiation of fibroblasts, immune cell trafficking and vascular remodelling. Deficits in decidualisation are implicated in disorders of pregnancy such as implantation failure, intra-uterine growth restriction, and pre-eclampsia.

Androgens are key regulators of decidualisation that promote optimal differentiation of stromal fibroblasts and activation of downstream signalling pathways required for endometrial remodelling. We have shown that androgen biosynthesis, via 5α-reductase-dependent production of dihydrotestosterone, is required for optimal decidualisation of human stromal fibroblasts *in vitro*, but whether this is required for decidualisation *in vivo* has not been tested.

In the current study we used steroid 5α-reductase type 1 (SRD5A1) deficient mice (*Srd5a1-/-* mice) and a validated model of induced decidualisation to investigate the role of SRD5A1 and intracrine androgen signalling in endometrial decidualisation. We measured decidualisation response (weight/proportion), transcriptomic changes, and morphological and functional parameters of vascular development. These investigations revealed a striking effect of 5α-reductase deficiency on the decidualisation response. Furthermore, vessel permeability and transcriptional regulation of angiogenesis signalling pathways, particularly those that involved vascular endothelial growth factor (VEGF), were disrupted in the absence of 5α-reductase. In *Srd5a1-/-* mice, injection of dihydrotestosterone co-incident with decidualisation restored decidualisation responses, vessel permeability, and expression of angiogenesis genes to wild type levels.

Androgen availability declines with age which may contribute to age-related risk of pregnancy disorders. These findings show that intracrine androgen signalling is required for optimal decidualisation in vivo and confirm a major role for androgens in the development of the vasculature during decidualisation through regulation of the VEGF pathway. These findings highlight new opportunities for improving age-related deficits in fertility and pregnancy health by targeting androgen-dependent signalling in the endometrium.
