## Supplementary Data 1 for "A Role for Steroid 5 alpha-reductase 1 in Vascular Remodelling During Endometrial Decidualisation"

Gene	Forward Sequence	Reverse Sequence	UPL probe #
Brca1	gcctggacagaagacagcaa	cacccagtcccacatcacaa	44
Fgfr1	tctgcgcagacaggtaacag	accaggagaaccccagagtt	109
Flt1	ggcccgggatatttataagaac	ccatccattttaggggaagtc	55
Il11	cctgtggggacatgaactgt	gcaacgactctatctggcca	131
Itga3	gccagagacacattgccaga	tggcaatgacgataggacgg	156
Kdr	cagtggtactggcagctagaag	acaagcatacgggcttgttt	68
Mapk8ip1	gttcctccagtgctgagtcc	atagcccgatgggtttgctc	2
Pecam	actcgacaggatggaaatcac	cggtgttcagcgagatcc	45
Pik3cb	aagaagctggcttggacctg	tcaatgaggccagagcgatc	46
Pik3r2	gcttcaggatgcagagtggt	tgtgtcccggagtctctcat	80
Prl8	tcagctggacaatttgaaaca	tgtgacattagagtggcagtga	21
Rasgrp1	agagaaccccaccatggaga	gacggctgagaaccatcagt	14
Runx1	ctccgtgctacccactcact	atgacggtgaccagagtgc	77
Srd5a1	gggaaactggatacaaaataccc	ccacgagctccccaaaata	41
Srd5a2	gtgtcagctttgggtctcca	cactggaacaaaaggcaggc	5
Srd5a3	cccttctctcctgcattgca	ctgtggacccagaggaacac	21
Tek	cataggaggaaacctgttcacc	gcccccacttctgagctt	64
Vegfa	aacgatgaagccctggagtg	ttggtgaggtttgatccgca	9
