## Supplementary Data 2 for "A Role for Steroid 5 alpha-reductase 1 in Vascular Remodelling During Endometrial Decidualisation"

Gene	C(decidualisation)_is_sig	C(genotype)_is_sig	C(interaction)_is_sig
cdc6	TRUE	TRUE	TRUE
dnmt1	TRUE	TRUE	TRUE
dusp5	TRUE	TRUE	TRUE
fgfr1	TRUE	TRUE	TRUE
flnc	TRUE	TRUE	TRUE
il11	TRUE	TRUE	TRUE
itga3	TRUE	TRUE	TRUE
kat2b	TRUE	TRUE	TRUE
lama5	TRUE	TRUE	TRUE
mllt4	TRUE	TRUE	TRUE
prkcg	TRUE	TRUE	TRUE
rasgrp1	TRUE	TRUE	TRUE
runx1	TRUE	TRUE	TRUE
bmp8a	TRUE	TRUE	FALSE
bnip3	TRUE	TRUE	FALSE
ctnnb1	TRUE	TRUE	FALSE
eif4ebp1	TRUE	TRUE	FALSE
fbxw7	TRUE	TRUE	FALSE
il20ra	TRUE	TRUE	FALSE
inhba	TRUE	TRUE	FALSE
kdr	TRUE	TRUE	FALSE
lifr	TRUE	TRUE	FALSE
pik3cb	TRUE	TRUE	FALSE
ppp2r2b	TRUE	TRUE	FALSE
ptpn11	TRUE	TRUE	FALSE
spry4	TRUE	TRUE	FALSE
thbs4	TRUE	TRUE	FALSE
alkbh3	TRUE	FALSE	TRUE
brca1	TRUE	FALSE	TRUE
brip1	TRUE	FALSE	TRUE
cdk2	TRUE	FALSE	TRUE
chuk	TRUE	FALSE	TRUE
e2f5	TRUE	FALSE	TRUE
hdac6	TRUE	FALSE	TRUE
kdm5c	TRUE	FALSE	TRUE
lefty1	TRUE	FALSE	TRUE
mapk8ip1	TRUE	FALSE	TRUE
mnat1	TRUE	FALSE	TRUE
npm1	TRUE	FALSE	TRUE
pik3r2	TRUE	FALSE	TRUE
skp1a	TRUE	FALSE	TRUE
tnfrsf10b	TRUE	FALSE	TRUE
traf7	TRUE	FALSE	TRUE
vegfa	TRUE	FALSE	TRUE
whsc1	TRUE	FALSE	TRUE
hdac2	FALSE	FALSE	TRUE
tet2	FALSE	FALSE	TRUE
abl1	TRUE	FALSE	FALSE
acvr1b	TRUE	FALSE	FALSE
acvr2a	TRUE	FALSE	FALSE
akt1	TRUE	FALSE	FALSE
akt3	TRUE	FALSE	FALSE
alkbh2	TRUE	FALSE	FALSE
amer1	TRUE	FALSE	FALSE
angpt2	TRUE	FALSE	FALSE
aph1b	TRUE	FALSE	FALSE
ar	TRUE	FALSE	FALSE
arid1a	TRUE	FALSE	FALSE
arid1b	TRUE	FALSE	FALSE
arid2	TRUE	FALSE	FALSE
arnt2	TRUE	FALSE	FALSE
asxl1	TRUE	FALSE	FALSE
atm	TRUE	FALSE	FALSE
atr	TRUE	FALSE	FALSE
atrx	TRUE	FALSE	FALSE
axin2	TRUE	FALSE	FALSE
b2m	TRUE	FALSE	FALSE
bad	TRUE	FALSE	FALSE
baiap3	TRUE	FALSE	FALSE
bax	TRUE	FALSE	FALSE
bcl2	TRUE	FALSE	FALSE
bcl2a1a	TRUE	FALSE	FALSE
bcl2l1	TRUE	FALSE	FALSE
bcor	TRUE	FALSE	FALSE
bdnf	TRUE	FALSE	FALSE
bid	TRUE	FALSE	FALSE
birc3	TRUE	FALSE	FALSE
blm	TRUE	FALSE	FALSE
bmp2	TRUE	FALSE	FALSE
bmp4	TRUE	FALSE	FALSE
bmp6	TRUE	FALSE	FALSE
bmp7	TRUE	FALSE	FALSE
bmpr1b	TRUE	FALSE	FALSE
braf	TRUE	FALSE	FALSE
cacna1c	TRUE	FALSE	FALSE
cacna1d	TRUE	FALSE	FALSE
cacna1e	TRUE	FALSE	FALSE
cacna1h	TRUE	FALSE	FALSE
cacna2d1	TRUE	FALSE	FALSE
cacnb2	TRUE	FALSE	FALSE
cacnb3	TRUE	FALSE	FALSE
cacnb4	TRUE	FALSE	FALSE
cacng4	TRUE	FALSE	FALSE
camk2b	TRUE	FALSE	FALSE
capn2	TRUE	FALSE	FALSE
card11	TRUE	FALSE	FALSE
casp12	TRUE	FALSE	FALSE
casp7	TRUE	FALSE	FALSE
casp8	TRUE	FALSE	FALSE
casp9	TRUE	FALSE	FALSE
ccna2	TRUE	FALSE	FALSE
ccnd2	TRUE	FALSE	FALSE
ccnd3	TRUE	FALSE	FALSE
ccne1	TRUE	FALSE	FALSE
ccne2	TRUE	FALSE	FALSE
ccno	TRUE	FALSE	FALSE
ccr7	TRUE	FALSE	FALSE
cd40	TRUE	FALSE	FALSE
cdc25a	TRUE	FALSE	FALSE
cdc25c	TRUE	FALSE	FALSE
cdh1	TRUE	FALSE	FALSE
cdk4	TRUE	FALSE	FALSE
cdkn1a	TRUE	FALSE	FALSE
cdkn1b	TRUE	FALSE	FALSE
cdkn1c	TRUE	FALSE	FALSE
cdkn2b	TRUE	FALSE	FALSE
cdkn2c	TRUE	FALSE	FALSE
cdkn2d	TRUE	FALSE	FALSE
chek1	TRUE	FALSE	FALSE
chek2	TRUE	FALSE	FALSE
cic	TRUE	FALSE	FALSE
clcf1	TRUE	FALSE	FALSE
col11a1	TRUE	FALSE	FALSE
col11a2	TRUE	FALSE	FALSE
col1a1	TRUE	FALSE	FALSE
col27a1	TRUE	FALSE	FALSE
col4a3	TRUE	FALSE	FALSE
col4a4	TRUE	FALSE	FALSE
col4a5	TRUE	FALSE	FALSE
col4a6	TRUE	FALSE	FALSE
col5a1	TRUE	FALSE	FALSE
col5a2	TRUE	FALSE	FALSE
col6a6	TRUE	FALSE	FALSE
creb3l3	TRUE	FALSE	FALSE
creb3l4	TRUE	FALSE	FALSE
creb5	TRUE	FALSE	FALSE
crebbp	TRUE	FALSE	FALSE
csf1r	TRUE	FALSE	FALSE
cul1	TRUE	FALSE	FALSE
daxx	TRUE	FALSE	FALSE
ddb2	TRUE	FALSE	FALSE
ddit3	TRUE	FALSE	FALSE
dll1	TRUE	FALSE	FALSE
dtx1	TRUE	FALSE	FALSE
dtx3	TRUE	FALSE	FALSE
dtx4	TRUE	FALSE	FALSE
dusp2	TRUE	FALSE	FALSE
dusp6	TRUE	FALSE	FALSE
dusp8	TRUE	FALSE	FALSE
dvl1	TRUE	FALSE	FALSE
dvl2	TRUE	FALSE	FALSE
e2f1	TRUE	FALSE	FALSE
efna1	TRUE	FALSE	FALSE
efna2	TRUE	FALSE	FALSE
efna3	TRUE	FALSE	FALSE
efna5	TRUE	FALSE	FALSE
elk1	TRUE	FALSE	FALSE
endog	TRUE	FALSE	FALSE
ep300	TRUE	FALSE	FALSE
epha2	TRUE	FALSE	FALSE
erbb2	TRUE	FALSE	FALSE
ercc2	TRUE	FALSE	FALSE
etv4	TRUE	FALSE	FALSE
ezh2	TRUE	FALSE	FALSE
faap24	TRUE	FALSE	FALSE
fanca	TRUE	FALSE	FALSE
fancb	TRUE	FALSE	FALSE
fancc	TRUE	FALSE	FALSE
fance	TRUE	FALSE	FALSE
fancf	TRUE	FALSE	FALSE
fancl	TRUE	FALSE	FALSE
fas	TRUE	FALSE	FALSE
fbxw11	TRUE	FALSE	FALSE
fen1	TRUE	FALSE	FALSE
fgf10	TRUE	FALSE	FALSE
fgf11	TRUE	FALSE	FALSE
fgf13	TRUE	FALSE	FALSE
fgf17	TRUE	FALSE	FALSE
fgf18	TRUE	FALSE	FALSE
fgf2	TRUE	FALSE	FALSE
fgf9	TRUE	FALSE	FALSE
fgfr3	TRUE	FALSE	FALSE
fgfr4	TRUE	FALSE	FALSE
flt1	TRUE	FALSE	FALSE
flt3	TRUE	FALSE	FALSE
fn1	TRUE	FALSE	FALSE
fos	TRUE	FALSE	FALSE
fosl1	TRUE	FALSE	FALSE
foxl2	TRUE	FALSE	FALSE
fst	TRUE	FALSE	FALSE
fut8	TRUE	FALSE	FALSE
fzd10	TRUE	FALSE	FALSE
fzd3	TRUE	FALSE	FALSE
fzd7	TRUE	FALSE	FALSE
fzd8	TRUE	FALSE	FALSE
gadd45b	TRUE	FALSE	FALSE
gadd45g	TRUE	FALSE	FALSE
gata2	TRUE	FALSE	FALSE
gata3	TRUE	FALSE	FALSE
ghr	TRUE	FALSE	FALSE
gli1	TRUE	FALSE	FALSE
gli3	TRUE	FALSE	FALSE
gnaq	TRUE	FALSE	FALSE
gng2	TRUE	FALSE	FALSE
gng7	TRUE	FALSE	FALSE
gpc4	TRUE	FALSE	FALSE
grb2	TRUE	FALSE	FALSE
grin2b	TRUE	FALSE	FALSE
h2afx	TRUE	FALSE	FALSE
hdac1	TRUE	FALSE	FALSE
hdac10	TRUE	FALSE	FALSE
hdac11	TRUE	FALSE	FALSE
hdac4	TRUE	FALSE	FALSE
hdac5	TRUE	FALSE	FALSE
hells	TRUE	FALSE	FALSE
hgf	TRUE	FALSE	FALSE
hhex	TRUE	FALSE	FALSE
hhip	TRUE	FALSE	FALSE
hist1h3b	TRUE	FALSE	FALSE
hist2h3b	TRUE	FALSE	FALSE
hmga1	TRUE	FALSE	FALSE
hmga2	TRUE	FALSE	FALSE
hoxa11	TRUE	FALSE	FALSE
hpgd	TRUE	FALSE	FALSE
hras	TRUE	FALSE	FALSE
hsp90b1	TRUE	FALSE	FALSE
hspa2	TRUE	FALSE	FALSE
hspb1	TRUE	FALSE	FALSE
id1	TRUE	FALSE	FALSE
id2	TRUE	FALSE	FALSE
id4	TRUE	FALSE	FALSE
idh1	TRUE	FALSE	FALSE
idh2	TRUE	FALSE	FALSE
ifnar1	TRUE	FALSE	FALSE
ifnar2	TRUE	FALSE	FALSE
igf1	TRUE	FALSE	FALSE
igf1r	TRUE	FALSE	FALSE
ikbkb	TRUE	FALSE	FALSE
il11ra1	TRUE	FALSE	FALSE
il1r1	TRUE	FALSE	FALSE
il1r2	TRUE	FALSE	FALSE
il1rap	TRUE	FALSE	FALSE
il22ra1	TRUE	FALSE	FALSE
il23r	TRUE	FALSE	FALSE
il2ra	TRUE	FALSE	FALSE
il3ra	TRUE	FALSE	FALSE
il6ra	TRUE	FALSE	FALSE
il7	TRUE	FALSE	FALSE
il7r	TRUE	FALSE	FALSE
insr	TRUE	FALSE	FALSE
irak2	TRUE	FALSE	FALSE
irak3	TRUE	FALSE	FALSE
irs1	TRUE	FALSE	FALSE
itga2	TRUE	FALSE	FALSE
itga7	TRUE	FALSE	FALSE
itga8	TRUE	FALSE	FALSE
itgb3	TRUE	FALSE	FALSE
itgb4	TRUE	FALSE	FALSE
itgb8	TRUE	FALSE	FALSE
jag1	TRUE	FALSE	FALSE
jak1	TRUE	FALSE	FALSE
jak2	TRUE	FALSE	FALSE
jak3	TRUE	FALSE	FALSE
kdm6a	TRUE	FALSE	FALSE
kit	TRUE	FALSE	FALSE
kitl	TRUE	FALSE	FALSE
klf4	TRUE	FALSE	FALSE
kmt2c	TRUE	FALSE	FALSE
kmt2d	TRUE	FALSE	FALSE
lama1	TRUE	FALSE	FALSE
lama3	TRUE	FALSE	FALSE
lamb3	TRUE	FALSE	FALSE
lamc3	TRUE	FALSE	FALSE
lat	TRUE	FALSE	FALSE
lepr	TRUE	FALSE	FALSE
lfng	TRUE	FALSE	FALSE
lig4	TRUE	FALSE	FALSE
lrp2	TRUE	FALSE	FALSE
ltbp1	TRUE	FALSE	FALSE
mad2l2	TRUE	FALSE	FALSE
maml2	TRUE	FALSE	FALSE
map2k1	TRUE	FALSE	FALSE
map2k2	TRUE	FALSE	FALSE
map2k4	TRUE	FALSE	FALSE
map2k6	TRUE	FALSE	FALSE
map3k1	TRUE	FALSE	FALSE
map3k12	TRUE	FALSE	FALSE
map3k13	TRUE	FALSE	FALSE
map3k14	TRUE	FALSE	FALSE
map3k8	TRUE	FALSE	FALSE
mapk1	TRUE	FALSE	FALSE
mapk10	TRUE	FALSE	FALSE
mapk12	TRUE	FALSE	FALSE
mapk3	TRUE	FALSE	FALSE
mapk8	TRUE	FALSE	FALSE
mapk8ip2	TRUE	FALSE	FALSE
mapk9	TRUE	FALSE	FALSE
mcm2	TRUE	FALSE	FALSE
mcm4	TRUE	FALSE	FALSE
mcm5	TRUE	FALSE	FALSE
mdc1	TRUE	FALSE	FALSE
mdm2	TRUE	FALSE	FALSE
mecom	TRUE	FALSE	FALSE
med12	TRUE	FALSE	FALSE
met	TRUE	FALSE	FALSE
mgmt	TRUE	FALSE	FALSE
mlf1	TRUE	FALSE	FALSE
mllt3	TRUE	FALSE	FALSE
mmp3	TRUE	FALSE	FALSE
mmp9	TRUE	FALSE	FALSE
msh6	TRUE	FALSE	FALSE
myc	TRUE	FALSE	FALSE
myd88	TRUE	FALSE	FALSE
nasp	TRUE	FALSE	FALSE
nbn	TRUE	FALSE	FALSE
ncor1	TRUE	FALSE	FALSE
nf1	TRUE	FALSE	FALSE
nf2	TRUE	FALSE	FALSE
nfatc1	TRUE	FALSE	FALSE
nfe2l2	TRUE	FALSE	FALSE
nfkb1	TRUE	FALSE	FALSE
ngf	TRUE	FALSE	FALSE
nkd1	TRUE	FALSE	FALSE
nog	TRUE	FALSE	FALSE
notch1	TRUE	FALSE	FALSE
notch2	TRUE	FALSE	FALSE
notch3	TRUE	FALSE	FALSE
nras	TRUE	FALSE	FALSE
ntf3	TRUE	FALSE	FALSE
nthl1	TRUE	FALSE	FALSE
ntrk1	TRUE	FALSE	FALSE
ntrk2	TRUE	FALSE	FALSE
numbl	TRUE	FALSE	FALSE
pax8	TRUE	FALSE	FALSE
pbx3	TRUE	FALSE	FALSE
pcna	TRUE	FALSE	FALSE
pdgfa	TRUE	FALSE	FALSE
pdgfc	TRUE	FALSE	FALSE
pdgfd	TRUE	FALSE	FALSE
pdgfrb	TRUE	FALSE	FALSE
pgf	TRUE	FALSE	FALSE
pias1	TRUE	FALSE	FALSE
pik3ca	TRUE	FALSE	FALSE
pik3cd	TRUE	FALSE	FALSE
pik3r1	TRUE	FALSE	FALSE
pik3r3	TRUE	FALSE	FALSE
pim1	TRUE	FALSE	FALSE
pkmyt1	TRUE	FALSE	FALSE
pla2g10	TRUE	FALSE	FALSE
pla2g2a	TRUE	FALSE	FALSE
pla2g3	TRUE	FALSE	FALSE
pla2g5	TRUE	FALSE	FALSE
plat	TRUE	FALSE	FALSE
plcb4	TRUE	FALSE	FALSE
plcg2	TRUE	FALSE	FALSE
pld1	TRUE	FALSE	FALSE
pml	TRUE	FALSE	FALSE
pold1	TRUE	FALSE	FALSE
pold4	TRUE	FALSE	FALSE
pole2	TRUE	FALSE	FALSE
polr2d	TRUE	FALSE	FALSE
polr2h	TRUE	FALSE	FALSE
polr2j	TRUE	FALSE	FALSE
ppargc1a	TRUE	FALSE	FALSE
ppp2cb	TRUE	FALSE	FALSE
ppp3cb	TRUE	FALSE	FALSE
ppp3cc	TRUE	FALSE	FALSE
ppp3r1	TRUE	FALSE	FALSE
prkacb	TRUE	FALSE	FALSE
prkar1b	TRUE	FALSE	FALSE
prkcb	TRUE	FALSE	FALSE
ptch1	TRUE	FALSE	FALSE
pten	TRUE	FALSE	FALSE
ptk2	TRUE	FALSE	FALSE
ptprr	TRUE	FALSE	FALSE
rac1	TRUE	FALSE	FALSE
rac2	TRUE	FALSE	FALSE
rac3	TRUE	FALSE	FALSE
rad50	TRUE	FALSE	FALSE
rad51	TRUE	FALSE	FALSE
rad52	TRUE	FALSE	FALSE
raf1	TRUE	FALSE	FALSE
rasgrf2	TRUE	FALSE	FALSE
rasgrp2	TRUE	FALSE	FALSE
rb1	TRUE	FALSE	FALSE
rfc3	TRUE	FALSE	FALSE
rfc4	TRUE	FALSE	FALSE
rin1	TRUE	FALSE	FALSE
rnf43	TRUE	FALSE	FALSE
rpa3	TRUE	FALSE	FALSE
rps27a	TRUE	FALSE	FALSE
rps6ka5	TRUE	FALSE	FALSE
rps6ka6	TRUE	FALSE	FALSE
rras2	TRUE	FALSE	FALSE
runx1t1	TRUE	FALSE	FALSE
setbp1	TRUE	FALSE	FALSE
setd2	TRUE	FALSE	FALSE
sfrp1	TRUE	FALSE	FALSE
sfrp2	TRUE	FALSE	FALSE
sfrp4	TRUE	FALSE	FALSE
shc1	TRUE	FALSE	FALSE
shc2	TRUE	FALSE	FALSE
shc3	TRUE	FALSE	FALSE
sin3a	TRUE	FALSE	FALSE
sirt4	TRUE	FALSE	FALSE
skp2	TRUE	FALSE	FALSE
smad1	TRUE	FALSE	FALSE
smad3	TRUE	FALSE	FALSE
smad4	TRUE	FALSE	FALSE
smad9	TRUE	FALSE	FALSE
smarca4	TRUE	FALSE	FALSE
smo	TRUE	FALSE	FALSE
socs1	TRUE	FALSE	FALSE
socs3	TRUE	FALSE	FALSE
sos1	TRUE	FALSE	FALSE
sos2	TRUE	FALSE	FALSE
sox17	TRUE	FALSE	FALSE
sp1	TRUE	FALSE	FALSE
spop	TRUE	FALSE	FALSE
spry1	TRUE	FALSE	FALSE
spry2	TRUE	FALSE	FALSE
srsf2	TRUE	FALSE	FALSE
stag2	TRUE	FALSE	FALSE
stat3	TRUE	FALSE	FALSE
stat4	TRUE	FALSE	FALSE
stk11	TRUE	FALSE	FALSE
sufu	TRUE	FALSE	FALSE
suv39h2	TRUE	FALSE	FALSE
syk	TRUE	FALSE	FALSE
tbl1xr1	TRUE	FALSE	FALSE
tcf7l1	TRUE	FALSE	FALSE
tfdp1	TRUE	FALSE	FALSE
tgfb1	TRUE	FALSE	FALSE
tgfb2	TRUE	FALSE	FALSE
tgfbr1	TRUE	FALSE	FALSE
them4	TRUE	FALSE	FALSE
tiam1	TRUE	FALSE	FALSE
tlr2	TRUE	FALSE	FALSE
tmprss2	TRUE	FALSE	FALSE
tnfaip3	TRUE	FALSE	FALSE
top2a	TRUE	FALSE	FALSE
trp53	TRUE	FALSE	FALSE
tsc1	TRUE	FALSE	FALSE
tspan7	TRUE	FALSE	FALSE
ttk	TRUE	FALSE	FALSE
u2af1	TRUE	FALSE	FALSE
ube2t	TRUE	FALSE	FALSE
vegfb	TRUE	FALSE	FALSE
vegfc	TRUE	FALSE	FALSE
wee1	TRUE	FALSE	FALSE
wif1	TRUE	FALSE	FALSE
wnt10a	TRUE	FALSE	FALSE
wnt11	TRUE	FALSE	FALSE
wnt16	TRUE	FALSE	FALSE
wnt2	TRUE	FALSE	FALSE
wnt2b	TRUE	FALSE	FALSE
wnt4	TRUE	FALSE	FALSE
wnt5a	TRUE	FALSE	FALSE
wnt5b	TRUE	FALSE	FALSE
wnt6	TRUE	FALSE	FALSE
wnt7a	TRUE	FALSE	FALSE
wt1	TRUE	FALSE	FALSE
xpa	TRUE	FALSE	FALSE
xpc	TRUE	FALSE	FALSE
xrcc4	TRUE	FALSE	FALSE
zak	TRUE	FALSE	FALSE
acvr1c	FALSE	FALSE	FALSE
akt2	FALSE	FALSE	FALSE
alk	FALSE	FALSE	FALSE
amh	FALSE	FALSE	FALSE
angpt1	FALSE	FALSE	FALSE
apc	FALSE	FALSE	FALSE
axin1	FALSE	FALSE	FALSE
bambi	FALSE	FALSE	FALSE
bap1	FALSE	FALSE	FALSE
birc7	FALSE	FALSE	FALSE
bmp5	FALSE	FALSE	FALSE
brca2	FALSE	FALSE	FALSE
cacna1g	FALSE	FALSE	FALSE
cacna2d2	FALSE	FALSE	FALSE
cacna2d3	FALSE	FALSE	FALSE
cacna2d4	FALSE	FALSE	FALSE
cacng1	FALSE	FALSE	FALSE
cacng6	FALSE	FALSE	FALSE
calml3	FALSE	FALSE	FALSE
casp3	FALSE	FALSE	FALSE
cbl	FALSE	FALSE	FALSE
cblc	FALSE	FALSE	FALSE
ccna1	FALSE	FALSE	FALSE
ccnb1	FALSE	FALSE	FALSE
ccnb3	FALSE	FALSE	FALSE
ccnd1	FALSE	FALSE	FALSE
cd14	FALSE	FALSE	FALSE
cd19	FALSE	FALSE	FALSE
cdc14a	FALSE	FALSE	FALSE
cdc14b	FALSE	FALSE	FALSE
cdc25b	FALSE	FALSE	FALSE
cdc7	FALSE	FALSE	FALSE
cdk6	FALSE	FALSE	FALSE
cdkn2a	FALSE	FALSE	FALSE
cebpa	FALSE	FALSE	FALSE
cebpe	FALSE	FALSE	FALSE
chad	FALSE	FALSE	FALSE
cntfr	FALSE	FALSE	FALSE
col1a2	FALSE	FALSE	FALSE
col24a1	FALSE	FALSE	FALSE
col2a1	FALSE	FALSE	FALSE
col3a1	FALSE	FALSE	FALSE
comp	FALSE	FALSE	FALSE
creb3l1	FALSE	FALSE	FALSE
crlf2	FALSE	FALSE	FALSE
csf2	FALSE	FALSE	FALSE
csf2rb	FALSE	FALSE	FALSE
csf3	FALSE	FALSE	FALSE
csf3r	FALSE	FALSE	FALSE
cxcl1	FALSE	FALSE	FALSE
cxcl2	FALSE	FALSE	FALSE
cxcl5	FALSE	FALSE	FALSE
cxxc4	FALSE	FALSE	FALSE
cyld	FALSE	FALSE	FALSE
ddit4	FALSE	FALSE	FALSE
dkk1	FALSE	FALSE	FALSE
dkk2	FALSE	FALSE	FALSE
dkk4	FALSE	FALSE	FALSE
dll3	FALSE	FALSE	FALSE
dll4	FALSE	FALSE	FALSE
dnmt3a	FALSE	FALSE	FALSE
dusp10	FALSE	FALSE	FALSE
dusp4	FALSE	FALSE	FALSE
dvl3	FALSE	FALSE	FALSE
egf	FALSE	FALSE	FALSE
egfr	FALSE	FALSE	FALSE
epo	FALSE	FALSE	FALSE
epor	FALSE	FALSE	FALSE
erbb3	FALSE	FALSE	FALSE
ercc3	FALSE	FALSE	FALSE
ercc4	FALSE	FALSE	FALSE
ercc6	FALSE	FALSE	FALSE
ets2	FALSE	FALSE	FALSE
etv1	FALSE	FALSE	FALSE
eya1	FALSE	FALSE	FALSE
fancg	FALSE	FALSE	FALSE
fasl	FALSE	FALSE	FALSE
fgf1	FALSE	FALSE	FALSE
fgf12	FALSE	FALSE	FALSE
fgf14	FALSE	FALSE	FALSE
fgf15	FALSE	FALSE	FALSE
fgf16	FALSE	FALSE	FALSE
fgf20	FALSE	FALSE	FALSE
fgf21	FALSE	FALSE	FALSE
fgf22	FALSE	FALSE	FALSE
fgf23	FALSE	FALSE	FALSE
fgf3	FALSE	FALSE	FALSE
fgf4	FALSE	FALSE	FALSE
fgf5	FALSE	FALSE	FALSE
fgf6	FALSE	FALSE	FALSE
fgf7	FALSE	FALSE	FALSE
fgf8	FALSE	FALSE	FALSE
fgfr2	FALSE	FALSE	FALSE
figf	FALSE	FALSE	FALSE
flna	FALSE	FALSE	FALSE
foxo4	FALSE	FALSE	FALSE
fubp1	FALSE	FALSE	FALSE
fzd2	FALSE	FALSE	FALSE
fzd9	FALSE	FALSE	FALSE
gadd45a	FALSE	FALSE	FALSE
gas1	FALSE	FALSE	FALSE
gata1	FALSE	FALSE	FALSE
gdf6	FALSE	FALSE	FALSE
gna11	FALSE	FALSE	FALSE
gnas	FALSE	FALSE	FALSE
gng12	FALSE	FALSE	FALSE
gng4	FALSE	FALSE	FALSE
gngt1	FALSE	FALSE	FALSE
gria3	FALSE	FALSE	FALSE
grin1	FALSE	FALSE	FALSE
grin2a	FALSE	FALSE	FALSE
gsk3b	FALSE	FALSE	FALSE
gtf2h3	FALSE	FALSE	FALSE
gzmb	FALSE	FALSE	FALSE
h3f3a	FALSE	FALSE	FALSE
hes1	FALSE	FALSE	FALSE
hes5	FALSE	FALSE	FALSE
hist2h3c2	FALSE	FALSE	FALSE
hnf1a	FALSE	FALSE	FALSE
hoxa10	FALSE	FALSE	FALSE
hoxa9	FALSE	FALSE	FALSE
hspa1a	FALSE	FALSE	FALSE
ibsp	FALSE	FALSE	FALSE
ifna1	FALSE	FALSE	FALSE
ifnb1	FALSE	FALSE	FALSE
ifng	FALSE	FALSE	FALSE
igfbp3	FALSE	FALSE	FALSE
ikbkg	FALSE	FALSE	FALSE
il10	FALSE	FALSE	FALSE
il11ra2	FALSE	FALSE	FALSE
il12a	FALSE	FALSE	FALSE
il12b	FALSE	FALSE	FALSE
il12rb2	FALSE	FALSE	FALSE
il13	FALSE	FALSE	FALSE
il13ra2	FALSE	FALSE	FALSE
il15	FALSE	FALSE	FALSE
il19	FALSE	FALSE	FALSE
il1a	FALSE	FALSE	FALSE
il1b	FALSE	FALSE	FALSE
il2	FALSE	FALSE	FALSE
il20rb	FALSE	FALSE	FALSE
il22ra2	FALSE	FALSE	FALSE
il23a	FALSE	FALSE	FALSE
il24	FALSE	FALSE	FALSE
il2rb	FALSE	FALSE	FALSE
il3	FALSE	FALSE	FALSE
il4	FALSE	FALSE	FALSE
il5ra	FALSE	FALSE	FALSE
il6	FALSE	FALSE	FALSE
inhbb	FALSE	FALSE	FALSE
itga6	FALSE	FALSE	FALSE
itga9	FALSE	FALSE	FALSE
itgb6	FALSE	FALSE	FALSE
itgb7	FALSE	FALSE	FALSE
jag2	FALSE	FALSE	FALSE
jun	FALSE	FALSE	FALSE
kras	FALSE	FALSE	FALSE
lamc2	FALSE	FALSE	FALSE
lef1	FALSE	FALSE	FALSE
lefty2	FALSE	FALSE	FALSE
lep	FALSE	FALSE	FALSE
lif	FALSE	FALSE	FALSE
map3k5	FALSE	FALSE	FALSE
map3k7	FALSE	FALSE	FALSE
mapt	FALSE	FALSE	FALSE
mcm7	FALSE	FALSE	FALSE
men1	FALSE	FALSE	FALSE
mfng	FALSE	FALSE	FALSE
mlh1	FALSE	FALSE	FALSE
mmp7	FALSE	FALSE	FALSE
mpl	FALSE	FALSE	FALSE
mpo	FALSE	FALSE	FALSE
msh2	FALSE	FALSE	FALSE
mtor	FALSE	FALSE	FALSE
mutyh	FALSE	FALSE	FALSE
myb	FALSE	FALSE	FALSE
mycn	FALSE	FALSE	FALSE
nfkbia	FALSE	FALSE	FALSE
nfkbiz	FALSE	FALSE	FALSE
ngfr	FALSE	FALSE	FALSE
nodal	FALSE	FALSE	FALSE
nos3	FALSE	FALSE	FALSE
npm2	FALSE	FALSE	FALSE
nr4a1	FALSE	FALSE	FALSE
nr4a3	FALSE	FALSE	FALSE
nsd1	FALSE	FALSE	FALSE
nupr1	FALSE	FALSE	FALSE
osm	FALSE	FALSE	FALSE
pak3	FALSE	FALSE	FALSE
pak7	FALSE	FALSE	FALSE
pax3	FALSE	FALSE	FALSE
pax5	FALSE	FALSE	FALSE
pbrm1	FALSE	FALSE	FALSE
pbx1	FALSE	FALSE	FALSE
pck1	FALSE	FALSE	FALSE
pdgfb	FALSE	FALSE	FALSE
pdgfra	FALSE	FALSE	FALSE
phf6	FALSE	FALSE	FALSE
pik3cg	FALSE	FALSE	FALSE
pik3r5	FALSE	FALSE	FALSE
pitx2	FALSE	FALSE	FALSE
pla1a	FALSE	FALSE	FALSE
pla2g4a	FALSE	FALSE	FALSE
pla2g4c	FALSE	FALSE	FALSE
pla2g4e	FALSE	FALSE	FALSE
pla2g4f	FALSE	FALSE	FALSE
plau	FALSE	FALSE	FALSE
plcb1	FALSE	FALSE	FALSE
plce1	FALSE	FALSE	FALSE
polb	FALSE	FALSE	FALSE
pparg	FALSE	FALSE	FALSE
ppp2r1a	FALSE	FALSE	FALSE
ppp2r2c	FALSE	FALSE	FALSE
ppp3ca	FALSE	FALSE	FALSE
ppp3r2	FALSE	FALSE	FALSE
prdm1	FALSE	FALSE	FALSE
prkaa2	FALSE	FALSE	FALSE
prkaca	FALSE	FALSE	FALSE
prkar2a	FALSE	FALSE	FALSE
prkar2b	FALSE	FALSE	FALSE
prkca	FALSE	FALSE	FALSE
prkdc	FALSE	FALSE	FALSE
prkx	FALSE	FALSE	FALSE
prl	FALSE	FALSE	FALSE
prlr	FALSE	FALSE	FALSE
prmt8	FALSE	FALSE	FALSE
prom1	FALSE	FALSE	FALSE
ptcra	FALSE	FALSE	FALSE
ptpn5	FALSE	FALSE	FALSE
rad21	FALSE	FALSE	FALSE
rasa4	FALSE	FALSE	FALSE
rasal1	FALSE	FALSE	FALSE
rasgrf1	FALSE	FALSE	FALSE
rbx1	FALSE	FALSE	FALSE
rel	FALSE	FALSE	FALSE
rela	FALSE	FALSE	FALSE
reln	FALSE	FALSE	FALSE
ret	FALSE	FALSE	FALSE
rhoa	FALSE	FALSE	FALSE
rxrg	FALSE	FALSE	FALSE
sf3b1	FALSE	FALSE	FALSE
sfn	FALSE	FALSE	FALSE
sgk2	FALSE	FALSE	FALSE
shc4	FALSE	FALSE	FALSE
six1	FALSE	FALSE	FALSE
smad2	FALSE	FALSE	FALSE
smarcb1	FALSE	FALSE	FALSE
smc1a	FALSE	FALSE	FALSE
smc1b	FALSE	FALSE	FALSE
smc3	FALSE	FALSE	FALSE
socs2	FALSE	FALSE	FALSE
sost	FALSE	FALSE	FALSE
sox9	FALSE	FALSE	FALSE
spp1	FALSE	FALSE	FALSE
stat1	FALSE	FALSE	FALSE
stk4	FALSE	FALSE	FALSE
stmn1	FALSE	FALSE	FALSE
tcf3	FALSE	FALSE	FALSE
tgfb3	FALSE	FALSE	FALSE
tgfbr2	FALSE	FALSE	FALSE
thbs1	FALSE	FALSE	FALSE
tlr4	FALSE	FALSE	FALSE
tlx1	FALSE	FALSE	FALSE
tnc	FALSE	FALSE	FALSE
tnf	FALSE	FALSE	FALSE
tnfsf10	FALSE	FALSE	FALSE
tnn	FALSE	FALSE	FALSE
tnr	FALSE	FALSE	FALSE
tpo	FALSE	FALSE	FALSE
tsc2	FALSE	FALSE	FALSE
tshr	FALSE	FALSE	FALSE
tslp	FALSE	FALSE	FALSE
ubb	FALSE	FALSE	FALSE
uty	FALSE	FALSE	FALSE
vhl	FALSE	FALSE	FALSE
whsc1l1	FALSE	FALSE	FALSE
wnt1	FALSE	FALSE	FALSE
wnt10b	FALSE	FALSE	FALSE
wnt3	FALSE	FALSE	FALSE
wnt3a	FALSE	FALSE	FALSE
wnt7b	FALSE	FALSE	FALSE
zbtb16	FALSE	FALSE	FALSE
zbtb32	FALSE	FALSE	FALSE
zic2	FALSE	FALSE	FALSE
